# Elimination of intramuscular immunoglobin accumulation alleviates Duchenne Muscular Dystrophy

**DOI:** 10.64898/2026.02.11.703666

**Authors:** Lei Zhang, Wenting Guo, Mei Huang, Zhixin Liang, Enni Zhu, Geng Li, Chong Chang, Xuan Guo, Wenjie Sun, Jia Li, Jie Liu, Han Qiu, Lizhen Zhu, Shuaiwei Ren, Raoxian Bai, Jiaojian Wang, Yinping Gao, Yan Song, Fubin Li, Yi Dai, Zhiying Wu, Jing Hu, Weizhi Ji, Yongchang Chen, Xing Chang

## Abstract

Duchenne muscular dystrophy (DMD) is a devastating neuromuscular disorder due to loss of dystrophin, a cytoskeletal protein critical for muscle integrity and functionality. Despite recent therapeutic advances, there remains a significant unmet need for more effective and accessible therapeutics. Here, we discovered an early accumulation of immunoglobulin G (IgG) in the sarcolemma, which exacerbates tissue inflammation and disease progression. The IgG accumulation primarily resulted from ectopic localization of FcγR1, a high-affinity IgG Fc receptor, on dystrophin-deficient myofibers. In two independent murine models, eliminating IgG accumulation via B cell depletion provided sustained benefit to alleviate DMD progression. Our findings uncover a novel disease accelerator in DMD and demonstrate the potential to target this mechanism as therapeutics for broader population of patients with DMD.
