## Supplemental table S1 for "Elimination of intramuscular immunoglobin accumulation alleviates Duchenne Muscular Dystrophy"

### Sheet: DMD_vs_ WT μMT
Table S1 IP Mass spec analysis of Ig-interacting proteins in DMD muscles
DMD vs WT uMT						DMD vs DMD uMT
name	pvalue	p.adj	log2FoldChange			name	pvalue	p.adj	log2FoldChange
C1qa	4.97E-06	1.06E-06	11.2			C1qa	8.74E-06	6.16E-07	10.1
C1qb	6.84E-05	0.00427	11.4			C1qb	4.88E-05	0.000395	12.1
C1qc	1.48E-05	9.05E-05	8.23			C1qc	2.19E-05	3.18E-05	7.66
C1ra	5.24E-06	1.28E-06	7.95			C1ra	3.30E-06	1.44E-09	8.64
C1s1	0.000631111	0.139	6.06			C1s1	0.000928406	0.103	5.61
C3	0.00750231	0.568	3.36			C3	0.00425618	0.35	3.82
C4b	4.92E-06	1.04E-06	9.25			C4b	1.24E-05	3.20E-06	7.81
Fcgr1	1.53E-05	0.000101	6.68			Fcgr1	2.99E-05	8.99E-05	5.91
Trim21	0.00183965	0.326	5.95			Trim21	0.00126356	0.143	6.42
Igha	0.00109403	0.229	5.26			Igha	0.000263277	0.0155	6.94
Ighg1	2.23E-05	0.00031	8.94			Ighg1	1.30E-05	3.79E-06	9.87
Ighg2b	2.96E-05	0.000634	8.92			Ighg2b	1.23E-05	3.05E-06	10.5
Ighg2c	0.000113995	0.0117	7.88			Ighg2c	4.49E-05	0.000313	9.37
Ighg3	5.55E-06	1.55E-06	10.2			Ighg3	3.29E-06	1.42E-09	11.3
Ighm	0.000450171	0.0951	9.73			Ighm	0.000112373	0.00316	12.7
Ighv10-1	2.44E-05	0.000388	9.61			Ighv10-1	2.50E-05	4.92E-05	9.57
Ighv10-3	3.75E-05	0.0012	7.2			Ighv10-3	2.54E-05	5.21E-05	7.74
Ighv1-11	3.14E-05	0.000729	6.09			Ighv1-11	0.000135892	0.00479	4.64
Ighv11-2	0.000811114	0.178	3.37			Ighv11-2	0.00072962	0.0767	3.44
Ighv1-12	7.17E-05	0.00465	5.25			Ighv1-12	5.38E-05	0.000511	5.53
Ighv1-15	9.31E-06	1.75E-05	8.09			Ighv1-15	1.12E-05	2.05E-06	7.83
Ighv1-18	0.000127238	0.0141	8.84			Ighv1-18	0.000201998	0.0102	8.1
Ighv1-20	0.000481268	0.103	6.33			Ighv1-20	0.000442171	0.0378	6.43
Ighv1-26	4.94E-05	0.00228	6.68			Ighv1-26	4.13E-05	0.000249	6.9
Ighv13-2	3.02E-05	0.000669	7.36			Ighv13-2	1.56E-05	8.01E-06	8.31
Ighv1-39	0.00105673	0.223	3.12			Ighv1-39	0.000396553	0.0318	3.79
Ighv1-4	6.09E-06	2.24E-06	9.14			Ighv1-4	1.32E-05	3.99E-06	7.94
Ighv14-1	0.850993	0.881	0.332			Ighv14-1	0.896454	0.86	0.23
Ighv14-2	0.000108447	0.0107	9.3			Ighv14-2	0.000949745	0.105	6.12
Ighv1-42	0.000744498	0.164	9.95			Ighv1-42	0.000371146	0.0285	11.4
Ighv14-3	0.000236647	0.0387	8.95			Ighv14-3	0.000243252	0.0138	8.91
Ighv1-43	0.00307272	0.423	5.46			Ighv1-43	0.00295939	0.284	5.51
Ighv1-47	7.17E-05	0.00464	8.27			Ighv1-47	0.000160003	0.00662	7.11
Ighv1-5	0.00606649	0.537	5.62			Ighv1-5	0.0026588	0.264	6.73
Ighv1-52	0.0018648	0.329	5.85			Ighv1-52	0.00165864	0.184	5.99
Ighv1-53	0.000150072	0.0183	6.86			Ighv1-53	0.000263889	0.0156	6.17
Ighv1-54	5.97E-05	0.00328	8.03			Ighv1-54	0.000236666	0.0132	6.2
Ighv1-55	4.67E-05	0.00203	8.89			Ighv1-55	2.93E-05	8.44E-05	9.69
Ighv1-58	0.00100849	0.215	6.1			Ighv1-58	0.00162942	0.181	5.54
Ighv1-59	0.000524107	0.114	4.67			Ighv1-59	0.000343549	0.0251	5.07
Ighv1-61	0.000167695	0.0218	4.2			Ighv1-61	5.00E-05	0.000422	5.27
Ighv1-62-2	0.000124846	0.0136	11.2			Ighv1-62-2	0.000942061	0.104	7.57
Ighv1-64	0.000313733	0.0591	4.81			Ighv1-64	7.92E-05	0.00138	6.23
Ighv1-69	0.000496328	0.107	6.18			Ighv1-69	0.000199895	0.01	7.36
Ighv1-74	0.000100946	0.00931	7.77			Ighv1-74	2.20E-05	3.24E-05	10.3
Ighv1-75	0.114792	0.805	3.3			Ighv1-75	0.0536814	0.699	4.3
Ighv1-76	0.000469555	0.1	9.15			Ighv1-76	0.000300766	0.0198	9.97
Ighv1-77	0.0125314	0.635	6			Ighv1-77	0.00638437	0.423	7.02
Ighv1-78	0.000139096	0.0162	8.06			Ighv1-78	9.38E-05	0.00207	8.68
Ighv1-80	2.89E-05	0.000603	6.68			Ighv1-80	5.83E-05	0.000635	5.87
Ighv1-81	0.000297802	0.0549	8.52			Ighv1-81	0.000467101	0.0412	7.81
Ighv1-82	4.43E-05	0.0018	9.18			Ighv1-82	1.43E-05	5.48E-06	11.3
Ighv1-84	0.0014589	0.282	6.38			Ighv1-84	0.00312802	0.294	5.44
Ighv1-85	1.79E-05	0.000162	6.84			Ighv1-85	2.36E-05	4.08E-05	6.5
Ighv1-9	0.00027181	0.048	8.78			Ighv1-9	0.000507394	0.0466	7.78
Ighv2-5	0.00242786	0.379	8.71			Ighv2-5	0.00332605	0.305	8.15
Ighv3-1	0.0429518	0.748	3.3			Ighv3-1	0.167178	0.78	2.01
Ighv3-6	0.00079075	0.174	5.18			Ighv3-6	0.000231713	0.0128	6.58
Ighv4-1	5.92E-05	0.00324	9.79			Ighv4-1	5.34E-05	0.000501	9.98
Ighv5-12	3.83E-06	4.74E-07	9.19			Ighv5-12	3.88E-06	4.09E-09	9.17
Ighv5-15	5.93E-05	0.00325	7.77			Ighv5-15	5.94E-05	0.000669	7.77
Ighv5-16	5.50E-05	0.00283	8.63			Ighv5-16	3.15E-05	0.000107	9.57
Ighv5-17	2.64E-06	5.01E-08	10.7			Ighv5-17	9.08E-06	7.26E-07	8.52
Ighv5-4	5.27E-05	0.0026	9.79			Ighv5-4	0.000126546	0.00411	8.32
Ighv5-9	6.39E-05	0.00376	8.32			Ighv5-9	9.27E-05	0.00202	7.76
Ighv5-9-1	0.000173248	0.0229	7.93			Ighv5-9-1	7.92E-05	0.00138	9.19
Ighv6-3	2.39E-05	0.000367	9.54			Ighv6-3	6.68E-05	0.000903	7.89
Ighv6-6	0.000189173	0.0267	5.62			Ighv6-6	0.000364139	0.0277	4.96
Ighv7-1	1.26E-06	1.75E-10	11			Ighv7-1	7.61E-07	1.44E-13	12
Ighv7-3	1.26E-05	5.29E-05	9.53			Ighv7-3	4.35E-06	7.44E-09	11.6
Ighv7-4	3.14E-05	0.00073	7.15			Ighv7-4	0.000215572	0.0114	4.99
Ighv8-12	0.0011224	0.234	5.95			Ighv8-12	0.00240689	0.247	5.09
Ighv8-5	2.02E-05	0.000236	9.04			Ighv8-5	3.40E-05	0.000138	8.22
Ighv9-1	0.000236355	0.0387	8.7			Ighv9-1	0.000141855	0.00523	9.59
Ighv9-3	5.04E-05	0.00238	8.39			Ighv9-3	0.000128918	0.00428	7.04
Ighv9-4	1.36E-05	6.83E-05	8.42			Ighv9-4	3.21E-05	0.000114	7.19
Igkc	7.17E-05	0.00465	6.87			Igkc	6.29E-05	0.000778	7.04
Igkv1-110	0.000232326	0.0376	9.09			Igkv1-110	6.89E-05	0.000973	11.4
Igkv1-117	0.000214868	0.0331	5.02			Igkv1-117	4.08E-05	0.000241	6.85
Igkv1-132	0.0309479	0.723	6.44			Igkv1-132	0.180051	0.784	3.44
Igkv1-135	6.44E-05	0.00381	9.82			Igkv1-135	1.44E-05	5.73E-06	12.9
Igkv12-41	1.93E-05	0.000207	10.1			Igkv12-41	0.0126633	0.533	2.75
Igkv12-44	0.000655948	0.145	9.45			Igkv12-44	0.000215358	0.0114	11.7
Igkv12-46	0.000177402	0.0239	8.52			Igkv12-46	0.000253753	0.0147	7.96
Igkv12-98	0.0575239	0.767	3.27			Igkv12-98	0.110248	0.754	2.6
Igkv13-84	1.65E-05	0.000125	10.5			Igkv13-84	2.11E-05	2.77E-05	10
Igkv13-85	3.39E-05	0.000907	7.29			Igkv13-85	2.17E-05	3.07E-05	7.91
Igkv14-100	0.000342867	0.0669	5.1			Igkv14-100	0.00028835	0.0184	5.27
Igkv14-126	0.000491855	0.106	5.79			Igkv14-126	0.00173191	0.191	4.5
Igkv15-103	4.53E-06	8.41E-07	9.54			Igkv15-103	2.04E-06	4.18E-11	11
Igkv16-104	0.000140897	0.0166	9.52			Igkv16-104	0.000313016	0.0213	8.18
Igkv17-121	0.000105458	0.0101	8.81			Igkv17-121	4.27E-05	0.000273	10.4
Igkv19-93	7.03E-05	0.00449	10.4			Igkv19-93	6.54E-05	0.000857	10.6
Igkv2-109	1.05E-05	2.73E-05	10.5			Igkv2-109	1.00E-05	1.21E-06	10.6
Igkv2-137	4.31E-05	0.00169	9.54			Igkv2-137	3.91E-05	0.000212	9.71
Igkv3-1	0.000676086	0.149	7.39			Igkv3-1	0.00119083	0.134	6.6
Igkv3-7	1.36E-05	6.90E-05	6.78			Igkv3-7	2.42E-06	1.44E-10	9.27
Igkv3-9	8.01E-05	0.0058	5.98			Igkv3-9	4.00E-05	0.000227	6.8
Igkv4-50	0.0061723	0.54	6.08			Igkv4-50	0.0118831	0.524	5.22
Igkv4-53	9.98E-06	2.29E-05	9.77			Igkv4-53	1.60E-05	8.97E-06	8.96
Igkv4-55	0.000124176	0.0135	9.35			Igkv4-55	3.53E-05	0.000155	11.8
Igkv4-57-1	0.000245418	0.041	8.92			Igkv4-57-1	0.0002409	0.0136	8.95
Igkv4-61	3.07E-05	0.000691	8.49			Igkv4-61	4.22E-06	6.48E-09	12.2
Igkv4-63	9.06E-05	0.00752	8.6			Igkv4-63	0.000147926	0.00569	7.84
Igkv4-68	0.000143896	0.0171	7.76			Igkv4-68	0.000127035	0.00415	7.94
Igkv4-80	0.00538551	0.519	7.51			Igkv4-80	0.00228135	0.237	9.04
Igkv4-90	0.0179969	0.674	3.32			Igkv4-90	0.0122195	0.528	3.65
Igkv5-37	0.0194268	0.682	5.11			Igkv5-37	0.0157172	0.564	5.39
Igkv5-39	0.00028938	0.0526	10.6			Igkv5-39	0.000225092	0.0122	11.1
Igkv5-43	0.000307582	0.0575	6.32			Igkv5-43	0.000108672	0.00292	7.69
Igkv6-13	4.26E-05	0.00165	5.93			Igkv6-13	7.47E-06	2.76E-07	8.15
Igkv6-14	4.88E-05	0.00222	8.18			Igkv6-14	6.74E-05	0.000922	7.71
Igkv6-15	7.74E-05	0.00542	10.2			Igkv6-15	7.65E-05	0.00126	10.2
Igkv6-17	5.48E-05	0.00281	10.7			Igkv6-17	0.000183922	0.00865	8.51
Igkv6-29	0.00019715	0.0287	5.9			Igkv6-29	0.000391606	0.0312	5.17
Igkv6-32	0.000579644	0.127	9.54			Igkv6-32	0.000327628	0.0231	10.7
Igkv8-16	3.01E-05	0.00066	6.61			Igkv8-16	7.07E-05	0.00103	5.65
Igkv8-19	0.00113886	0.236	5.51			Igkv8-19	0.00144586	0.162	5.25
Igkv8-21	0.000479204	0.102	7.74			Igkv8-21	0.000454273	0.0395	7.83
Igkv8-24	1.10E-05	3.16E-05	9.66			Igkv8-24	1.31E-05	3.90E-06	9.35
Igkv8-27	4.46E-06	8.09E-07	11.2			Igkv8-27	8.27E-06	4.75E-07	9.99
Igkv8-28	0.000214904	0.0331	7.48			Igkv8-28	4.67E-05	0.000349	9.95
Igkv8-30	6.01E-05	0.00332	9.64			Igkv8-30	0.00057443	0.0557	6.28
Igkv9-120	0.000141733	0.0167	6.73			Igkv9-120	0.000206748	0.0106	6.26
Igkv9-123	0.00239589	0.377	5.94			Igkv9-123	0.00715987	0.442	4.68
Igkv9-124	0.000676732	0.149	3.79			Igkv9-124	0.00118679	0.134	3.39
Iglc1	2.50E-05	0.000407	10.1			Iglc1	2.29E-05	3.70E-05	10.2
Iglc2	2.15E-05	0.00028	8.38			Iglc2	2.77E-05	6.99E-05	8
Iglc3	0.000383199	0.0776	6.63			Iglc3	0.00492097	0.376	3.94
Iglv2	2.35E-05	0.000356	8.22			Iglv2	2.75E-05	6.85E-05	7.99
1700009N14Rik	0.0612246	0.771	-1.51			Tinagl1	0.118162	0.759	2.6
2210010C04Rik	0.129221	0.811	-0.846			Trdn	0.00700611	0.439	-2.16
Abcd2	0.00446874	0.488	3.94			1700009N14Rik	0.0631495	0.713	-1.5
Abcf1	0.384974	0.854	-0.585			2210010C04Rik	0.688574	0.848	-0.201
Acaa2	0.28653	0.844	-0.827			Abcd2	0.158861	0.777	1.4
Acad11	0.00336687	0.439	-2.75			Abcf1	0.717051	0.85	0.237
Acadm	0.502572	0.864	0.348			Acaa2	0.665866	0.847	-0.32
Acadvl	0.415131	0.857	-0.476			Acad11	0.00171705	0.189	-3.16
Acat1	0.688971	0.874	-0.411			Acadm	0.606399	0.843	0.265
Aco2	0.0996385	0.798	-1.02			Acadvl	0.855041	0.858	-0.104
Acsl1	0.186897	0.827	-1.44			Acat1	0.0264867	0.629	-2.91
Acta1	0.100923	0.799	-1.02			Aco2	0.522534	0.836	0.353
Acta2	0.24113	0.837	-0.677			Acsl1	0.168377	0.78	-1.52
Actb	0.585213	0.869	0.319			Acta1	0.0149437	0.557	-1.8
Actbl2	0.200987	0.83	-0.798			Acta2	0.151698	0.774	-0.857
Actn1	0.387087	0.855	-0.638			Actb	0.847722	0.857	0.111
Actn2	0.0373455	0.738	-1.77			Actbl2	0.16625	0.78	-0.877
Actn3	0.0909684	0.794	-1.27			Actn1	0.0730658	0.725	-1.5
Actr10	0.216877	0.833	0.922			Actn2	0.128424	0.764	-1.16
Actr1a	0.0717738	0.78	2			Actn3	0.0521641	0.697	-1.53
Actr1b	0.260983	0.84	0.588			Actr10	0.00518135	0.386	-2.94
Actr3	0.554242	0.867	0.424			Actr1a	0.466454	0.831	-0.705
Add1	0.283329	0.843	-0.656			Actr1b	0.452084	0.83	-0.38
Adsl	0.603911	0.87	0.295			Actr3	0.710088	0.85	0.264
Agl	0.134277	0.813	1			Add1	0.290266	0.809	-0.646
Ahnak	0.117808	0.807	-0.952			Adsl	0.550923	0.839	0.34
Ak1	0.0551721	0.764	1.58			Agl	0.972997	0.864	-0.0203
Alb	0.701419	0.875	-0.419			Ahnak	0.0938675	0.743	-1.04
Aldh16a1	0.512286	0.864	0.789			Ak1	0.308497	0.812	0.734
Aldoa	0.420173	0.857	0.454			Alb	0.0450537	0.684	2.67
Alkbh8	0.0891375	0.792	-1.04			Aldh16a1	0.1659	0.779	1.8
Ampd1	0.0416018	0.745	-1.22			Aldoa	0.116139	0.758	0.969
Ampd1.1	0.0108637	0.617	-2.14			Alkbh8	0.0102944	0.502	-1.93
Ank1	0.0108527	0.617	-2.6			Ampd1	0.316249	0.813	-0.509
Ank3	0.0151106	0.656	-1.68			Ampd1.1	0.57205	0.84	-0.343
Anxa2	0.591644	0.869	-0.295			Ank1	0.0601195	0.709	-1.63
Apoa1	0.0117306	0.627	-2.07			Ank3	0.0101813	0.5	-1.85
Apobec2	0.671379	0.873	-0.42			Anxa2	0.171429	0.781	0.814
Apoe	0.265634	0.841	2.1			Apoa1	0.396817	0.824	-0.516
Aqp1	0.428274	0.858	-0.522			Apobec2	0.118633	0.759	-1.73
Arglu1	0.0557544	0.765	-1.66			Apoe	0.540265	0.838	-1.11
Arpc4	0.931211	0.884	0.0658			Aqp1	0.660425	0.847	-0.283
Asap2	0.374082	0.853	-0.577			Arglu1	0.0574946	0.705	1.64
Asph	0.0235081	0.699	-1.44			Arpc4	0.760595	0.853	-0.233
Aspn	0.15845	0.82	0.89			Asap2	0.511698	0.835	0.418
Atp12a	0.334835	0.85	-0.62			Asph	0.0222254	0.608	-1.46
Atp2a1	0.494305	0.863	0.366			Aspn	0.0199817	0.595	-1.76
Atp5c1	0.475498	0.862	-0.414			Atp12a	0.549669	0.839	0.374
Atp5f1a	0.939343	0.885	0.0423			Atp2a1	0.619992	0.844	0.263
Atp5f1b	0.950503	0.885	-0.0432			Atp5c1	0.795408	0.855	0.147
Atp5o	0.258942	0.84	-0.754			Atp5f1a	0.68213	0.848	-0.229
Atp5pb	0.96356	0.885	-0.0274			Atp5f1b	0.945423	0.862	-0.0476
Atp5pd	0.26367	0.841	-0.802			Atp5o	0.0422349	0.678	-1.57
Bag3	0.0129823	0.639	-2.17			Atp5pb	0.552412	0.839	0.362
Bgn	0.951388	0.885	-0.0341			Atp5pd	0.871636	0.859	0.109
Bin1	0.0784341	0.785	1.37			Bag3	0.00695271	0.437	-2.51
Blvrb	0.00465169	0.495	-3.19			Bgn	0.016888	0.573	-1.8
Bpgm	0.0758184	0.784	-2.39			Bin1	0.85239	0.858	0.125
Brcc3	0.156406	0.82	-0.883			Blvrb	0.15671	0.776	-1.15
C1s1.1	0.446039	0.86	1.67			Bpgm	0.176963	0.783	1.7
Ca1	0.537407	0.866	-1.26			Brcc3	0.497041	0.834	0.392
Ca2	0.0853109	0.79	-3.66			C1s1.1	0.329803	0.815	2.17
Ca3	0.0147708	0.653	2.02			Ca1	0.212736	0.793	2.71
Camk2b	0.344498	0.851	0.768			Ca2	0.321868	0.814	1.91
Camk2g	0.856188	0.881	0.232			Ca3	0.00201497	0.216	3.15
Cand2	0.00278206	0.404	2.27			Camk2b	0.36996	0.821	-0.726
Cap2	0.729812	0.876	-0.252			Camk2g	0.459902	0.831	-0.969
Capg	0.0489316	0.757	-1.51			Cand2	0.0220137	0.607	1.41
Capn1	0.0639985	0.774	-1.28			Cap2	0.867294	0.858	0.121
Capza2	0.0410632	0.744	-1.57			Capg	0.0369813	0.665	-1.64
Capzb	0.694246	0.874	-0.254			Capn1	0.114435	0.757	-1.04
Casq1	0.135971	0.813	-1.06			Capza2	0.0303426	0.644	-1.71
Cav1	0.630959	0.871	0.344			Capzb	0.376105	0.822	-0.59
Cav2	0.241078	0.837	0.866			Casq1	0.150979	0.774	-1.02
Cavin1	0.49686	0.863	-0.42			Cav1	0.437911	0.829	-0.566
Cavin2	0.29091	0.844	-0.619			Cav2	0.471211	0.832	-0.51
Cavin4	0.780321	0.878	-0.258			Cavin1	0.140005	0.769	-0.993
Cct2	0.0881507	0.792	1.23			Cavin2	0.0417764	0.676	-1.39
Cct3	0.00989953	0.606	1.93			Cavin4	0.11911	0.759	-1.62
Cct4	0.00930616	0.598	2.24			Cct2	0.963675	0.863	-0.0283
Cct5	0.272328	0.842	1.09			Cct3	0.020284	0.597	-1.62
Cct6a	0.519543	0.865	0.38			Cct4	0.0271657	0.632	-1.71
Cct7	0.128418	0.811	1.1			Cct5	0.0878228	0.738	-1.85
Cct8	0.0153911	0.658	1.8			Cct6a	0.0127468	0.534	-1.99
Cd36	0.0264115	0.71	-1.82			Cct7	0.0179698	0.582	-2.04
Cd5l	1.68E-05	0.00013	9.02			Cct8	0.0492603	0.692	-1.31
Cdh13	0.408065	0.856	0.783			Cd36	0.037371	0.666	-1.65
Cep128	0.152326	0.818	4.63			Cd5l	7.25E-06	2.35E-07	10.5
Ces1	0.64862	0.872	-0.288			Cdh13	0.0210251	0.602	2.78
Cfl1	0.281056	0.843	0.717			Cep128	0.833745	0.857	-0.616
Chchd3	0.0640463	0.774	-1.33			Ces1	0.0361918	0.662	1.64
Ckap4	0.0252748	0.706	-1.42			Cfl1	0.0883658	0.739	1.24
Ckm	0.241031	0.837	0.718			Chchd3	0.159586	0.777	-0.935
Cldn22	0.273256	0.842	-0.548			Ckap4	0.862275	0.858	0.0853
Cltc	0.130313	0.811	0.877			Ckm	0.596931	0.842	0.307
Clu	0.00837694	0.584	3.15			Cldn22	0.616788	0.844	0.239
Col12a1	0.740072	0.876	0.652			Cltc	0.655267	0.846	-0.233
Col14a1	0.0293601	0.719	1.66			Clu	0.271639	0.806	0.966
Col15a1	0.47196	0.861	-0.397			Col12a1	0.34172	0.817	-1.94
Col1a1	0.185906	0.827	2.73			Col14a1	0.0112765	0.516	2.12
Col1a2	0.158914	0.82	2.47			Col15a1	0.103541	0.75	-1
Col4a1	0.202422	0.83	2.57			Col1a1	0.119784	0.76	3.32
Col4a2	0.424593	0.858	1.98			Col1a2	0.094808	0.744	3.05
Col5a3	0.452127	0.86	2.11			Col4a1	0.306441	0.812	2
Col6a1	0.294632	0.845	2.18			Col4a2	0.256002	0.803	2.9
Col6a2	0.375438	0.854	1.97			Col5a3	0.263732	0.804	3.24
Col6a3	0.3717	0.853	1.22			Col6a1	0.292313	0.81	2.19
Col6a6	0.0955239	0.796	4.28			Col6a2	0.354525	0.819	2.07
Col8a1	0.00276677	0.403	3.31			Col6a3	0.52171	0.836	0.859
Coq8a	0.342056	0.85	-0.489			Col6a6	0.217103	0.794	2.97
Cp	0.230146	0.836	-1.81			Col8a1	0.52524	0.837	0.442
Cpa3	0.230964	0.836	1.39			Coq8a	0.738389	0.851	0.165
Cpsf6	0.0376891	0.738	-1.45			Cp	0.885271	0.859	0.203
Cpt1b	0.015256	0.657	1.69			Cpa3	0.825553	0.856	-0.239
Cracdl	0.00419243	0.477	-4.88			Cpsf6	0.312591	0.813	-0.596
Cryab	0.385112	0.854	-0.602			Cpt1b	0.00787026	0.458	1.98
Cs	0.149444	0.818	0.872			Cracdl	0.000767959	0.0818	-6.92
Cse1l	0.00230968	0.37	4.23			Cryab	0.337041	0.816	-0.671
Csnk2a1	0.000888588	0.193	-3.1			Cs	0.858881	0.858	0.0972
Ctnna2	0.0138905	0.646	-3.99			Cse1l	0.00414048	0.345	3.74
Cul1	0.0417026	0.746	1.51			Csnk2a1	0.000246032	0.014	-3.98
Dcn	0.642565	0.872	-0.298			Ctnna2	0.567631	0.84	-0.687
Dctn1	0.254015	0.839	-0.667			Cul1	0.572246	0.84	0.344
Dctn2	0.28	0.843	-0.574			Dcn	0.0658557	0.716	-1.39
Ddx17	0.755019	0.877	0.455			Dctn1	0.0540124	0.7	-1.27
Ddx3y	0.428128	0.858	0.564			Dctn2	0.00921978	0.484	-1.87
Ddx46	0.00951305	0.601	-1.91			Ddx17	0.17309	0.782	2.17
Decr1	0.719487	0.875	-0.188			Ddx3y	0.0788837	0.73	-1.42
Des	0.165798	0.822	-0.805			Ddx46	0.407385	0.825	-0.444
Dhrs7c	0.0563483	0.766	-1.24			Decr1	0.162087	0.778	-0.799
Dhx9	0.439344	0.859	-0.421			Des	0.25971	0.804	-0.633
Dido1	0.00799358	0.577	-2.9			Dhrs7c	0.386454	0.823	-0.486
Dlat	0.0733331	0.782	1.64			Dhx9	0.191751	0.788	-0.75
Dmd	0.0625999	0.772	-1.34			Dido1	0.00204414	0.218	-3.9
Dnaja2	0.0581252	0.768	-2.1			Dlat	0.0820543	0.733	1.58
Dnajb5	0.0467438	0.754	-2.77			Dmd	0.00562225	0.4	2.52
Dock4	0.799256	0.879	0.311			Dnaja2	0.0438555	0.681	-2.29
Dpp6	0.840696	0.881	0.194			Dnajb5	0.237896	0.799	-1.44
Dpt	0.405252	0.856	2.51			Dock4	0.76219	0.853	0.371
Dsg1a	0.0541427	0.763	-1.23			Dpp6	0.53567	0.837	0.608
Dsp	0.012781	0.637	-2.07			Dpt	0.14598	0.772	4.71
Dtna	0.000880688	0.191	-3.57			Dsg1a	0.74129	0.852	0.176
Dync1h1	0.0118967	0.628	1.76			Dsp	0.177504	0.783	-0.889
Dync1li1	0.378995	0.854	-1.15			Dtna	0.261111	0.804	-0.696
Eef1a1	0.066792	0.776	1.1			Dync1h1	0.147517	0.773	0.805
Eef1a2	0.0477491	0.755	1.22			Dync1li1	0.311126	0.813	-1.34
Eef1d	0.0847628	0.79	2.9			Eef1a1	0.077262	0.729	1.05
Eef1g	0.557272	0.867	-0.776			Eef1a2	0.504284	0.835	0.346
Eef2	0.589802	0.869	0.253			Eef1d	0.448774	0.83	1.13
Eif4a3	0.0800121	0.787	-1.24			Eef1g	0.626503	0.844	-0.64
Elmo2	0.200809	0.83	3.81			Eef2	0.402197	0.825	0.402
Emb	0.0980131	0.797	-2.73			Eif4a3	0.00951329	0.489	-2.24
Eno1	0.0776589	0.785	-1.42			Elmo2	0.203967	0.791	3.78
Eno3	0.580292	0.868	-0.407			Emb	0.531422	0.837	-0.917
Epb41	0.00359441	0.451	-4.1			Eno1	0.0450718	0.684	-1.69
Epb42	0.333083	0.849	-1.09			Eno3	0.604728	0.843	-0.38
Eprs1	0.0101899	0.609	2.12			Epb41	0.0157991	0.564	-2.92
Esd	0.0921282	0.794	2.69			Epb42	0.314944	0.813	-1.13
Fam135b	0.0101188	0.609	-1.88			Eprs1	0.019719	0.594	1.81
Fasn	0.0573239	0.767	-2.09			Esd	0.0155452	0.562	4.55
Fbn1	0.115002	0.805	3.6			Fam135b	0.0652627	0.716	-1.13
Fcgbp	0.149217	0.817	-0.92			Fasn	0.0108614	0.51	-3.28
Fga	0.933819	0.884	-0.0729			Fbn1	0.148803	0.773	3.23
Fgb	0.434851	0.859	0.608			Fcgbp	0.259264	0.804	0.691
Fgg	0.317269	0.848	0.974			Fga	0.528822	0.837	0.563
Fhl1	0.815652	0.88	-0.157			Fgb	0.126176	0.763	1.3
Fhl3	0.620311	0.871	-0.543			Fgg	0.362319	0.82	0.88
Fitm1	0.0508401	0.759	-2			Fhl1	0.807878	0.855	0.163
Flna	0.489146	0.863	0.403			Fhl3	0.243063	0.8	-1.35
Flnc	0.797666	0.879	-0.157			Fitm1	0.0126116	0.532	-2.92
Flot1	0.424433	0.858	0.821			Flna	0.709244	0.85	-0.214
Flot2	0.34439	0.851	0.797			Flnc	0.610482	0.843	-0.315
Fmod	0.765929	0.878	-0.19			Flot1	0.719197	0.85	0.36
Fn1	0.0555338	0.765	1.51			Flot2	0.100805	0.748	-1.51
Gapdh	0.97961	0.886	0.0149			Fmod	0.118923	0.759	-1.12
Gc	0.294732	0.845	-0.779			Fn1	0.619154	0.844	0.33
Gga1	0.0682174	0.777	2.11			Gapdh	0.170425	0.781	0.876
Gins4	0.0301502	0.721	3.41			Gc	0.13625	0.768	-1.17
Gm10881	4.73E-05	0.00208	6.99			Gga1	0.0472484	0.688	2.37
Gm20730	0.00434223	0.483	3.03			Gins4	0.485377	0.833	0.884
Gm5478	0.447179	0.86	-0.455			Gm10881	2.04E-05	2.47E-05	8.16
Gnai3	0.241103	0.837	2.12			Gm20730	0.000512992	0.0474	4.7
Got2	0.349149	0.851	0.613			Gm5478	0.402753	0.825	0.503
Gpd1	0.111957	0.804	1.92			Gnai3	0.590338	0.842	0.925
Gpi	0.316606	0.848	0.684			Got2	0.544797	0.838	-0.387
Gpx3	0.837915	0.881	-0.171			Gpd1	0.148302	0.773	1.71
Gpx4	0.43234	0.858	-0.557			Gpi	0.0293753	0.64	1.81
Gsdma	0.0145305	0.651	-2.31			Gpx3	0.0160666	0.567	-2.71
Gsn	0.543101	0.866	-0.371			Gpx4	0.364589	0.82	-0.649
Gstp1	0.629116	0.871	-0.273			Gsdma	0.0402807	0.673	-1.76
Gys1	0.812927	0.88	0.487			Gsn	0.390594	0.823	-0.533
H1-0	0.176465	0.825	-0.806			Gstp1	0.988872	0.864	-0.00778
H1-1	0.597647	0.869	-0.36			Gys1	0.410509	0.826	1.74
H1-2	0.994453	0.887	0.00436			H1-0	0.584302	0.841	-0.303
H1-3	0.514473	0.864	-0.363			H1-1	0.716613	0.85	0.246
H1-4	0.616039	0.87	-0.302			H1-2	0.461192	0.831	0.475
H1-5	0.251875	0.839	-0.691			H1-3	0.304302	0.812	0.59
H2aw	0.243668	0.838	-0.891			H1-4	0.677588	0.848	0.249
H2az2	0.435556	0.859	-0.656			H1-5	0.440841	0.829	0.448
H2bc3	0.396959	0.856	-0.629			H2aw	0.179185	0.784	-1.05
H3-3a	0.251702	0.839	-0.772			H2az2	0.631243	0.845	-0.396
H4c1	0.633935	0.871	-0.296			H2bc3	0.464164	0.831	-0.538
Hadha	0.981697	0.886	0.0137			H3-3a	0.239084	0.799	-0.796
Hadhb	0.885092	0.882	-0.0843			H4c1	0.709868	0.85	-0.23
Hba-a1	0.0292173	0.718	-2.91			Hadha	0.130184	0.765	-1.01
Hbb-bs	0.0324175	0.727	-3.23			Hadhb	0.183881	0.785	-0.845
Hdac2	0.332027	0.849	0.799			Hba-a1	0.31651	0.813	1.1
Hhatl	0.103671	0.8	-1.61			Hbb-bs	0.606717	0.843	0.622
Hk2	0.0152253	0.656	1.68			Hdac2	0.64846	0.846	0.362
Hmgb1	0.185375	0.827	3.06			Hhatl	0.0745565	0.726	-1.81
Hnrnpa2b1	0.00508737	0.509	-2.83			Hk2	0.295252	0.81	0.563
Hnrnpa3	0.130663	0.811	-1.33			Hmgb1	0.375063	0.821	1.95
Hnrnpc	0.00519113	0.513	-2.51			Hnrnpa2b1	0.290801	0.809	-0.742
Hnrnph1	0.187864	0.827	1.07			Hnrnpa3	0.0635334	0.714	-1.74
Hnrnpk	0.570509	0.868	0.308			Hnrnpc	0.00264854	0.264	-2.9
Hnrnpm	0.64433	0.872	-0.284			Hnrnph1	0.426303	0.827	0.613
Hnrnpu	0.969535	0.886	-0.0199			Hnrnpk	0.690328	0.849	0.214
Hp	0.0663907	0.776	1.69			Hnrnpm	0.316389	0.813	-0.641
Hp1bp3	0.309904	0.847	-0.637			Hnrnpu	0.870857	0.859	-0.0848
Hrnr	0.843732	0.881	0.351			Hp	0.000288065	0.0184	5.91
Hsd11b2	0.0129893	0.639	-1.97			Hp1bp3	0.998553	0.865	0.00108
Hsp90ab1	0.0726416	0.781	1.33			Hrnr	0.797205	0.855	0.458
Hspa12b	0.0388663	0.74	-1.64			Hsd11b2	0.0676307	0.719	-1.24
Hspa5	0.414026	0.857	0.419			Hsp90ab1	0.161863	0.778	0.969
Hspa8	0.844362	0.881	-0.0994			Hspa12b	0.0325676	0.652	-1.72
Hspa9	0.0328517	0.728	-1.44			Hspa5	0.73843	0.851	0.167
Hspb1	0.428452	0.858	-0.441			Hspa8	0.557272	0.839	-0.302
Hspb6	0.765796	0.878	-0.166			Hspa9	0.584736	0.841	0.296
Hspb8	0.638007	0.872	0.85			Hspb1	0.3445	0.817	-0.533
Hspg2	0.964679	0.885	-0.0395			Hspb6	0.95973	0.863	-0.028
Idh3a	0.166018	0.822	0.814			Hspb8	0.536574	0.838	-1.13
Idh3b	0.903089	0.883	-0.0692			Hspg2	0.800496	0.855	-0.226
Immt	0.224846	0.835	-0.607			Idh3a	0.378061	0.822	0.489
Jakmip2	0.198733	0.83	-3.39			Idh3b	0.780292	0.854	0.159
Jchain	0.000131033	0.0148	7.28			Immt	0.240483	0.8	-0.585
Jph1	0.112267	0.804	-0.981			Jakmip2	0.685568	0.848	-0.992
Jph2	0.106816	0.802	-1.06			Jchain	5.24E-05	0.000479	8.64
Jup	0.116702	0.806	-1.09			Jph1	0.205857	0.792	-0.746
Kansl1l	0.717141	0.875	0.218			Jph2	0.0124757	0.531	-2
Kif15	0.0699263	0.779	-1.41			Jup	0.802906	0.855	0.153
Klhl40	0.265315	0.841	-0.752			Kansl1l	0.239726	0.8	-0.751
Klhl41	0.29249	0.845	-0.71			Kif15	0.29164	0.809	-0.734
Kpna4	0.350702	0.851	0.67			Klhl40	0.0598577	0.709	-1.43
Kpnb1	0.378426	0.854	0.485			Klhl41	0.206742	0.792	-0.873
Krt1	0.621832	0.871	-0.283			Kpna4	0.814093	0.856	-0.162
Krt10	0.166913	0.822	-0.841			Kpnb1	0.495	0.834	-0.37
Krt12	0.545437	0.866	-0.391			Krt1	0.323519	0.814	0.587
Krt14	0.11194	0.804	-1.13			Krt10	0.564496	0.84	0.324
Krt16	0.0416759	0.746	-1.66			Krt12	0.830706	0.857	0.136
Krt17	0.266494	0.841	-0.668			Krt14	0.000561383	0.054	4.21
Krt2	0.322469	0.848	-0.612			Krt16	0.795158	0.855	-0.172
Krt31	0.298709	0.845	1.57			Krt17	0.95725	0.863	-0.0303
Krt33a	0.277268	0.843	1.55			Krt2	0.829528	0.856	0.127
Krt33b	0.249803	0.839	2.26			Krt31	0.967695	0.863	-0.058
Krt34	0.0934679	0.795	3.88			Krt33a	0.967551	0.863	-0.0547
Krt35	0.228701	0.835	-1.6			Krt33b	0.74621	0.852	-0.599
Krt36	0.0968733	0.797	-2.48			Krt34	0.790176	0.854	-0.536
Krt4	0.053456	0.762	-1.86			Krt35	0.0165606	0.571	4
Krt42	0.10535	0.801	-1.17			Krt36	0.0750748	0.727	2.71
Krt5	0.190904	0.828	-0.813			Krt4	0.76229	0.853	0.243
Krt6a	0.332363	0.849	-0.778			Krt42	0.404003	0.825	0.549
Krt72	0.133518	0.812	-0.888			Krt5	0.983665	0.864	0.0117
Krt75	0.0413988	0.745	-1.35			Krt6a	0.0484898	0.69	1.84
Krt76	0.171936	0.824	-0.841			Krt72	0.647086	0.846	0.245
Krt77	0.821536	0.88	-0.185			Krt75	0.142805	0.771	0.871
Krt78	0.167933	0.823	-0.875			Krt76	0.563561	0.84	0.33
Krt79	0.241548	0.837	-0.872			Krt77	0.95988	0.863	0.0412
Krt80	0.183035	0.826	-0.779			Krt78	0.998106	0.865	0.00137
Krt81	0.406714	0.856	1.12			Krt79	0.844531	0.857	-0.137
Krt83	0.0385457	0.74	4.25			Krt80	0.213766	0.794	-0.719
Krt85	0.103021	0.8	1.14			Krt81	0.489223	0.833	-0.924
Krt87	0.0119076	0.629	4.19			Krt83	0.335451	0.816	-1.66
Krt90	0.062637	0.772	-1.82			Krt85	0.873891	0.859	0.0973
Krtap19-5	0.173225	0.824	1.65			Krt87	0.535761	0.837	-0.755
Lactb	0.788383	0.879	0.349			Krt90	0.91392	0.861	-0.0888
Lama2	0.448935	0.86	0.765			Krtap19-5	0.787306	0.854	0.299
Lama4	0.131676	0.812	1.7			Lactb	0.564537	0.84	0.759
Lama5	0.323935	0.848	1.64			Lama2	0.768865	0.853	0.29
Lamb1	0.51683	0.865	0.759			Lama4	0.533627	0.837	0.638
Lamb2	0.142767	0.816	1.83			Lama5	0.0613218	0.711	3.54
Lamc1	0.290543	0.844	1.27			Lamb1	0.351133	0.818	1.12
Lbr	0.0512741	0.76	-2.44			Lamb2	0.525089	0.837	0.729
Ldb3	0.0166992	0.666	-2.32			Lamc1	0.331614	0.816	1.15
Ldha	0.754147	0.877	0.151			Lbr	0.0281501	0.636	-2.91
Lemd2	0.05625	0.766	1.8			Ldb3	0.0484697	0.69	-1.73
Lmna	0.692527	0.874	-0.197			Ldha	0.0566359	0.704	1.1
Lmnb1	0.623781	0.871	-0.27			Lemd2	0.3745	0.821	-0.725
Lmnb2	0.587499	0.869	-0.281			Lmna	0.300679	0.811	-0.538
Lrrc10b	0.0166623	0.666	5.51			Lmnb1	0.833782	0.857	-0.114
Ltf	0.941432	0.885	0.0392			Lmnb2	0.462944	0.831	-0.385
Luc7l2	0.326301	0.849	-0.513			Lrrc10b	0.00173306	0.191	9.14
Luc7l3	0.394006	0.855	-0.577			Ltf	0.998253	0.865	0.00117
Lum	0.914047	0.884	-0.0653			Luc7l2	0.0583141	0.706	1.13
Lyz1	0.610527	0.87	-0.246			Luc7l3	0.26439	0.805	0.776
Macroh2a1	0.335593	0.85	-0.666			Lum	0.0301741	0.643	-1.67
Man2c1	0.153732	0.819	-1.45			Lyz1	0.215287	0.794	0.637
Map4	0.342859	0.85	-0.497			Macroh2a1	0.0954013	0.744	-1.27
Masp1	0.000410714	0.0849	6.04			Man2c1	0.0929982	0.742	-1.78
Mb21d2	0.655461	0.872	-0.21			Map4	0.677372	0.848	-0.21
Mbl2	0.101439	0.799	1.08			Masp1	0.000681774	0.0703	5.47
Mbnl1	0.0080819	0.579	2.68			Mb21d2	0.839091	0.857	0.0948
Mbp	0.806805	0.879	0.276			Mbl2	0.50939	0.835	0.389
Mccc2	0.0012629	0.255	3.44			Mbnl1	0.79399	0.855	0.183
Mcpt4	0.538616	0.866	0.662			Mbp	0.676573	0.848	-0.473
Mdh2	0.814629	0.88	-0.141			Mccc2	0.556018	0.839	-0.361
Me1	0.247334	0.838	-0.732			Mcpt4	0.744267	0.852	-0.347
Mpz	0.0854362	0.79	-1.53			Mdh2	0.0328902	0.653	1.61
Mroh2b	0.574835	0.868	-0.85			Me1	0.977039	0.864	-0.0171
mt-Co3	0.4935	0.863	-0.743			Mpz	0.000265986	0.0158	-5.95
Mug1	0.00570724	0.528	2.72			Mroh2b	0.0130694	0.538	-5.1
Mup9	0.339104	0.85	-0.832			mt-Co3	0.028465	0.637	-2.97
Mvp	0.0345964	0.732	1.56			Mug1	0.00182861	0.2	3.46
Mybpc1	0.36568	0.853	-1.07			Mup9	0.118747	0.759	1.46
Mybpc1.1	0.0483714	0.756	-1.58			Mvp	0.0349642	0.659	-1.55
Mybpc2	0.0669422	0.776	-1.38			Mybpc1	0.386769	0.823	-1.02
Mybph	0.126635	0.81	-1.23			Mybpc1.1	0.0352309	0.66	-1.74
Myh1	0.0393609	0.741	-1.61			Mybpc2	0.0427929	0.679	-1.59
Myh11	0.221238	0.834	-0.738			Mybph	0.0702023	0.721	-1.53
Myh13	0.704089	0.875	-0.345			Myh1	0.17778	0.783	-0.93
Myh2	0.0663507	0.776	-2.56			Myh11	0.0620014	0.712	-1.25
Myh3	0.33819	0.85	0.81			Myh13	0.00174056	0.192	-4.83
Myh4	0.0897981	0.793	-1.21			Myh2	0.574395	0.841	-0.671
Myh7	0.271957	0.842	-2.11			Myh3	0.0384194	0.668	-2.08
Myh8	0.112269	0.804	2.16			Myh4	0.0557483	0.703	-1.42
Myh9	0.547946	0.866	0.341			Myh7	0.329204	0.815	-1.85
Myl1	0.0467234	0.754	-1.53			Myh8	0.0936202	0.743	2.31
Myl1.1	0.00678305	0.554	-2.22			Myh9	0.497474	0.834	0.387
Myl12b	0.0455978	0.752	-1.96			Myl1	0.0324877	0.651	-1.7
Myl2	0.792971	0.879	-0.493			Myl1.1	0.0070957	0.441	-2.19
Myl3	0.14852	0.817	-2.88			Myl12b	0.0753427	0.727	-1.67
Myl6	0.00285426	0.409	-3.28			Myl2	0.131314	0.765	-3.16
Myl6b	0.8773	0.882	0.119			Myl3	0.0699871	0.721	-3.84
Mylk2	0.649479	0.872	0.342			Myl6	0.00317234	0.296	-3.21
Mylpf	0.0199364	0.684	-2.09			Myl6b	0.0579105	0.706	-1.75
Myo1c	0.0395286	0.742	-1.19			Mylk2	0.576258	0.841	-0.423
Myom1	0.0568677	0.766	-1.3			Mylpf	0.0166792	0.572	-2.18
Myom2	0.111453	0.804	-1.17			Myo1c	0.0400656	0.672	-1.19
Myom3	0.478547	0.862	-0.531			Myom1	0.0635867	0.714	-1.25
Myot	0.0380868	0.739	-1.64			Myom2	0.0694013	0.721	-1.39
Myoz1	0.0807894	0.787	-1.21			Myom3	0.279151	0.807	-0.838
Myoz3	0.00611472	0.538	-2.48			Myot	0.297789	0.81	-0.698
Mypn	0.0647541	0.774	-1.94			Myoz1	0.211431	0.793	-0.802
Nccrp1	0.0308272	0.723	-1.66			Myoz3	0.00494242	0.377	-2.6
Nckipsd	0.574541	0.868	0.425			Mypn	0.00710264	0.441	-3.49
Ncl	0.882366	0.882	-0.128			Nccrp1	0.691025	0.849	0.242
Ndufa9	0.566817	0.868	-0.354			Nckipsd	0.690207	0.849	-0.3
Ndufs1	0.224844	0.835	-1.07			Ncl	0.940525	0.862	0.0643
Ndufs2	0.258091	0.84	-0.926			Ndufa9	0.906754	0.86	0.0713
Ndufs3	0.256071	0.84	-0.617			Ndufs1	0.0614046	0.711	-1.83
Ndufv1	0.30501	0.846	-1.12			Ndufs2	0.187724	0.786	-1.1
Neb	0.697817	0.874	0.277			Ndufs3	0.175723	0.783	-0.756
Neb.1	0.494627	0.863	-0.379			Ndufv1	0.26767	0.805	1.22
Neb.2	0.630375	0.871	-0.246			Neb	0.141986	0.77	-1.16
Nedd4l	0.705822	0.875	0.21			Neb.1	0.154469	0.775	-0.853
Nefl	0.318326	0.848	1.03			Neb.2	0.287325	0.809	-0.568
Nefm	0.00214337	0.355	-3.8			Nedd4l	0.342451	0.817	-0.547
Nfia	0.303152	0.846	1.86			Nefl	0.248794	0.801	-1.2
Nid1	0.437534	0.859	0.784			Nefm	0.00990337	0.496	-2.72
Nid2	0.370882	0.853	0.715			Nfia	0.335138	0.816	-1.73
Nipsnap2	0.079431	0.786	-1.31			Nid1	0.677451	0.848	0.411
Nono	0.288004	0.844	1.09			Nid2	0.996365	0.865	-0.0035
Nop56	0.830999	0.88	0.139			Nipsnap2	0.0382871	0.668	-1.65
Nosip	0.818964	0.88	0.33			Nono	0.17847	0.784	-1.43
Nrap	0.54727	0.866	-0.421			Nop56	0.56538	0.84	-0.379
Nrdc	0.104896	0.801	-0.885			Nosip	0.236824	0.799	-1.82
Nsmf	0.653626	0.872	-0.247			Nrap	0.995798	0.865	-0.00362
Nthl1	0.000679332	0.15	7.03			Nrdc	0.331846	0.816	0.486
Obscn	0.366925	0.853	-0.713			Nsmf	0.814328	0.856	0.128
Ogdhl	0.231079	0.836	0.725			Nthl1	0.00048428	0.0435	7.52
Ogn	0.733411	0.876	0.26			Obscn	0.417211	0.826	-0.637
Osbpl3	0.000207329	0.0312	7.63			Ogdhl	0.222186	0.796	0.741
P01636	0.000644577	0.142	6.4			Ogn	0.0739939	0.726	-1.59
P01638	0.00018007	0.0245	11.4			Osbpl3	0.000428055	0.036	6.64
P01643	0.000153751	0.019	9.4			P01636	0.000352481	0.0262	7.2
P01646	0.000167934	0.0218	8.85			P01638	0.000192957	0.00943	11.3
P01648	0.0328298	0.728	1.62			P01643	9.04E-05	0.0019	10.4
P01654	7.96E-05	0.00573	7.74			P01646	9.88E-05	0.00232	9.78
P01660	0.000178144	0.0241	8.33			P01648	0.0996724	0.747	1.13
P01663	0.000223438	0.0353	6.02			P01654	4.22E-05	0.000264	8.7
P01665	0.000572297	0.125	8.38			P01660	5.48E-05	0.000536	10.4
P01671	0.000883785	0.192	9.25			P01663	0.00033817	0.0244	5.56
P01676	1.63E-05	0.000121	11.7			P01665	0.000635168	0.064	8.21
P01723	0.000238968	0.0393	10.7			P01671	0.000822656	0.089	9.38
P01741	0.0021594	0.357	9.3			P01676	2.39E-05	4.23E-05	10.9
P01747	0.504187	0.864	-1.66			P01723	8.24E-05	0.00152	13.1
P01789	0.583966	0.869	-0.411			P01741	0.00210816	0.224	9.35
P01803	0.00151927	0.29	4.37			P01747	0.353264	0.819	2.36
P01811	0.092363	0.794	3.62			P01789	0.0534989	0.699	1.72
P01819	1.05E-05	2.76E-05	8.59			P01803	0.00108103	0.121	4.68
P04940	5.09E-05	0.00242	9.53			P01811	0.0203619	0.598	5.72
P18527	0.212951	0.832	1.73			P01819	9.81E-05	0.00229	5.7
P18528	5.69E-06	1.66E-06	9.89			P04940	4.36E-05	0.000288	9.8
Pacsin3	2.25E-05	0.000318	5.9			P18527	0.0401446	0.673	3.28
Pcbp1	0.476167	0.862	0.423			P18528	3.94E-06	4.44E-09	10.6
Pcmt1	0.181309	0.826	-0.725			Pacsin3	0.000161493	0.00674	4.09
Pde4d	0.0379016	0.739	-1.32			Pcbp1	0.0547038	0.701	1.34
Pdha1	0.0999928	0.798	1.49			Pcmt1	0.400485	0.824	0.432
Pdhb	0.071724	0.78	2.61			Pde4d	0.500539	0.835	-0.352
Pdhx	0.147509	0.817	2.89			Pdha1	0.244824	0.801	0.985
Pdlim3	0.0999451	0.798	-1.13			Pdhb	0.481153	0.833	0.887
Pdlim5	0.00350855	0.446	-2.56			Pdhx	0.0336806	0.655	4.81
Pdlim7	0.0137211	0.645	-3.73			Pdlim3	0.0377715	0.667	-1.55
Pfkm	0.361246	0.852	-0.521			Pdlim5	0.00676619	0.433	-2.22
Pgam2	0.931874	0.884	0.0576			Pdlim7	0.0443177	0.682	-2.73
Pgam5	0.291643	0.845	-0.82			Pfkm	0.343047	0.817	0.543
Pgk2	0.577069	0.868	0.437			Pgam2	0.479954	0.833	0.487
Pgm1	0.669917	0.873	0.316			Pgam5	0.226089	0.797	-0.958
Phb2	0.0460544	0.753	1.3			Pgk2	0.0352316	0.66	2.04
Phka1	0.352523	0.851	0.753			Pgm1	0.693	0.849	0.292
Phkb	0.370983	0.853	0.669			Phb2	0.924047	0.861	0.0507
Phkg1	0.409855	0.857	1.04			Phka1	0.0325508	0.651	-2.1
Pigq	0.0324971	0.727	-4.28			Phkb	0.054496	0.701	-1.67
Pkm	0.501946	0.864	0.425			Phkg1	0.654441	0.846	0.551
Pkp1	0.0452918	0.751	-1.7			Pigq	0.636432	0.845	-0.758
Plec	0.25587	0.84	-0.716			Pkm	0.1401	0.769	1.02
Plg	0.446606	0.86	0.753			Pkp1	0.827364	0.856	-0.151
Plin1	0.273951	0.842	-3.56			Plec	0.217405	0.794	-0.786
Plin4	0.427721	0.858	-0.491			Plg	0.288634	0.809	-1.08
Postn	0.120121	0.807	1.21			Plin1	0.800574	0.855	-0.777
Ppig	0.170844	0.823	1.01			Plin4	0.271361	0.806	0.7
Ppp2r1a	0.425425	0.858	1.02			Postn	0.0537339	0.699	1.6
Prdx1	0.254128	0.839	0.804			Ppig	0.0804787	0.732	1.38
Prdx2	0.097264	0.797	-1.41			Ppp2r1a	0.0448168	0.683	-3.05
Prelp	0.102441	0.8	0.896			Prdx1	0.596463	0.842	0.355
Prg2	0.00701018	0.559	3.41			Prdx2	0.682479	0.848	0.305
Prpf19	0.256301	0.84	-0.808			Prelp	0.0235151	0.615	-1.42
Prpf40a	0.65628	0.872	0.244			Prg2	0.0592986	0.708	1.94
Prr33	0.0111574	0.621	-2.65			Prpf19	0.154685	0.775	-1.05
Prss1	0.103429	0.8	-0.961			Prpf40a	0.0267618	0.63	1.55
Psmb5	0.664165	0.873	0.601			Prr33	0.0213737	0.604	-2.26
Psmd14	0.220227	0.834	0.793			Prss1	0.44571	0.829	0.406
Ptgr3	0.745505	0.877	-0.503			Psmb5	0.231674	0.798	1.76
Puf60	0.098298	0.798	-0.933			Psmd14	0.386875	0.823	-0.539
Pvalb	0.986998	0.886	0.0136			Ptgr3	0.79379	0.855	0.404
Pygm	0.879797	0.882	0.099			Puf60	0.977077	0.864	-0.0141
Pzp	0.674256	0.873	-0.419			Pvalb	0.00447049	0.359	3.66
Rab10	0.651327	0.872	-0.533			Pygm	0.643971	0.846	0.305
Rbm25	0.463401	0.861	-0.773			Pzp	0.548203	0.839	0.604
Rbm39	0.272486	0.842	-0.603			Rab10	0.43303	0.828	0.943
Rdx	0.0630585	0.773	-2.78			Rbm25	0.120899	0.76	1.79
Rpap1	0.0375523	0.738	-1.47			Rbm39	0.219536	0.795	0.685
Rpl10a	0.632531	0.871	-0.258			Rdx	0.0597495	0.708	-2.83
Rpl10l	0.165537	0.822	0.729			Rpap1	0.420015	0.827	0.472
Rpl11	0.469482	0.861	0.419			Rpl10a	0.36049	0.82	-0.509
Rpl12	0.440201	0.859	-0.518			Rpl10l	0.0217915	0.606	-1.44
Rpl13	0.251081	0.839	0.587			Rpl11	0.724885	0.851	-0.2
Rpl13a	0.159695	0.82	0.74			Rpl12	0.0192173	0.59	-2.03
Rpl14	0.958761	0.885	0.0262			Rpl13	0.736449	0.851	0.162
Rpl15	0.911583	0.883	0.208			Rpl13a	0.608949	0.843	-0.247
Rpl18	0.917486	0.884	0.0523			Rpl14	0.206892	0.792	-0.692
Rpl19	0.815476	0.88	0.112			Rpl15	0.221352	0.795	2.46
Rpl23a	0.34873	0.851	-0.473			Rpl18	0.704449	0.849	-0.193
Rpl24	0.251158	0.839	0.625			Rpl19	0.979958	0.864	0.0121
Rpl27a	0.572297	0.868	0.283			Rpl23a	0.986771	0.864	-0.00802
Rpl28	0.96704	0.886	0.0229			Rpl24	0.346291	0.818	0.502
Rpl29	0.315826	0.847	0.541			Rpl27a	0.796404	0.855	0.128
Rpl31	0.9372	0.884	0.0373			Rpl28	0.140414	0.77	0.911
Rpl34	0.311095	0.847	0.506			Rpl29	0.373325	0.821	-0.475
Rpl35	0.94295	0.885	0.0341			Rpl31	0.645938	0.846	0.22
Rpl4	0.112036	0.804	1.04			Rpl34	0.386765	0.823	0.427
Rpl6	0.0581254	0.768	-1.37			Rpl35	0.762464	0.853	0.145
Rpl7	0.395621	0.855	-0.43			Rpl4	0.245737	0.801	-0.714
Rpl7a	0.0145189	0.651	1.61			Rpl6	0.212682	0.793	-0.813
Rpl8	0.795155	0.879	0.122			Rpl7	0.0698378	0.721	-1.04
Rplp0	0.706879	0.875	-0.185			Rpl7a	0.0100492	0.498	1.76
Rpn1	0.105158	0.801	1.08			Rpl8	0.695595	0.849	-0.184
Rps11	0.258882	0.84	-0.561			Rplp0	0.430013	0.828	-0.398
Rps13	0.00613157	0.539	-2.22			Rpn1	0.753891	0.852	-0.184
Rps14	0.410434	0.857	0.417			Rps11	0.462595	0.831	-0.352
Rps2	0.935741	0.884	0.0397			Rps13	0.00447545	0.359	-2.38
Rps3	0.521294	0.865	-0.346			Rps14	0.529747	0.837	0.314
Rps3a	0.983532	0.886	0.0311			Rps2	0.974065	0.864	-0.016
Rps4x	0.625689	0.871	-0.253			Rps3	0.271936	0.806	-0.616
Rps5	0.265548	0.841	-0.611			Rps3a	0.454545	0.83	-1.16
Rps6	0.792769	0.879	0.183			Rps4x	0.943778	0.862	-0.0362
Rps8	0.0165516	0.665	1.69			Rps5	0.856012	0.858	-0.0938
Rps9	0.042986	0.748	-1.21			Rps6	0.00314322	0.295	3.29
Rpsa	0.135669	0.813	-2.3			Rps8	0.0835693	0.735	1.05
Rsrc2	0.095473	0.796	-1.77			Rps9	0.0641863	0.714	-1.07
RtcA	0.937808	0.884	0.0826			Rpsa	0.522976	0.836	-0.898
Rtn2	0.40344	0.856	0.596			Rsrc2	0.332994	0.816	0.939
Ruvbl1	0.603082	0.87	0.635			RtcA	0.86301	0.858	-0.183
Ruvbl2	0.318804	0.848	0.705			Rtn2	0.743286	0.852	0.227
Ryr1	0.0804976	0.787	-1.27			Ruvbl1	0.0944552	0.744	2.32
Sacm1l	0.129114	0.811	0.796			Ruvbl2	0.466361	0.831	0.503
Samm50	0.668065	0.873	-0.336			Ryr1	0.0639741	0.714	-1.37
Selenbp2	0.793677	0.879	-0.197			Sacm1l	0.847328	0.857	0.0902
Serpina1a	0.578506	0.868	0.671			Samm50	0.437976	0.829	-0.62
Serpina1b	0.983642	0.886	0.0243			Selenbp2	0.159949	0.777	-1.17
Serpina1e	0.888734	0.883	0.191			Serpina1a	0.041692	0.676	2.99
Serpina3k	0.740098	0.876	0.359			Serpina1b	0.0357913	0.661	3.11
Serpinb1a	0.811846	0.88	0.152			Serpina1e	0.0155024	0.562	4.48
Serpinb6a	0.00111419	0.232	3.25			Serpina3k	0.0199013	0.595	3.32
Serping1	0.0378053	0.738	4.1			Serpinb1a	0.960649	0.863	0.0315
Serpinh1	0.449496	0.86	0.403			Serpinb6a	0.0683957	0.719	1.2
Sf3b1	0.159879	0.821	-0.904			Serping1	0.0720338	0.724	3.35
Sf3b2	0.0183358	0.676	-2.09			Serpinh1	0.0761473	0.728	1.08
Sf3b3	0.0516468	0.76	-1.17			Sf3b1	0.656283	0.846	0.262
Sfpq	0.000369198	0.0739	4.3			Sf3b2	0.0741761	0.726	-1.39
Slc25a11	0.268789	0.842	0.711			Sf3b3	0.471247	0.832	0.366
Slc25a12	0.659475	0.873	-0.245			Sfpq	0.000526465	0.0492	4.02
Slc25a3	0.193737	0.829	0.714			Slc25a11	0.694355	0.849	-0.24
Slc25a4	0.827222	0.88	0.112			Slc25a12	0.552303	0.839	0.332
Slc25a5	0.0182729	0.675	1.66			Slc25a3	0.109911	0.754	0.917
Slc4a1	0.0480596	0.755	-2.28			Slc25a4	0.893033	0.86	0.0691
Smtnl2	0.305169	0.846	-0.976			Slc25a5	0.232941	0.798	0.675
Smyd1	0.517963	0.865	-0.41			Slc4a1	0.679233	0.848	0.395
Snrnp200	0.863905	0.882	0.0858			Smtnl2	0.263123	0.804	-1.08
Snrnp70	0.379953	0.854	-0.516			Smyd1	0.0412638	0.675	-1.57
Snrpa	0.699522	0.875	-0.223			Snrnp200	0.403409	0.825	0.432
Snrpa1	0.0579417	0.768	-1.41			Snrnp70	0.0209213	0.601	1.72
Snrpd2	0.000550431	0.12	3.29			Snrpa	0.785984	0.854	-0.156
Snta1	0.0810983	0.787	-0.98			Snrpa1	0.467836	0.832	-0.463
Sorbs1	0.0498175	0.758	-1.43			Snrpd2	0.000191165	0.00927	4.03
Sos2	0.125639	0.81	-2.15			Snta1	0.733677	0.851	0.165
Specc1	0.380776	0.854	0.597			Sorbs1	0.19916	0.79	-0.836
Speg	0.850624	0.881	0.0979			Sos2	0.694292	0.849	-0.495
Spta1	0.577079	0.868	-0.638			Specc1	0.00330627	0.304	3.07
Sptan1	0.0626327	0.772	-1.03			Speg	0.32087	0.814	-0.541
Sptb	0.027315	0.713	-1.58			Spta1	0.602597	0.843	-0.594
Sptbn1	0.15069	0.818	-0.752			Sptan1	0.0453552	0.684	-1.14
Sqor	0.123677	0.809	1.04			Sptb	0.125069	0.762	-0.96
Srl	0.0264277	0.71	1.44			Sptbn1	0.351474	0.818	-0.459
Srrm1	0.120306	0.808	-0.862			Sqor	0.90753	0.86	0.0698
Srsf1	0.153908	0.819	-1.52			Srl	0.327064	0.815	0.517
Srsf2	0.664196	0.873	0.226			Srrm1	0.376756	0.822	0.452
Srsf3	0.745911	0.877	0.18			Srsf1	0.105471	0.751	1.77
Srsf5	0.0423306	0.747	2.4			Srsf2	0.102982	0.75	0.958
Srsf6	0.98242	0.886	0.0107			Srsf3	0.20762	0.792	0.754
Srsf7	0.346912	0.851	-0.501			Srsf5	0.00267159	0.265	4.69
Stac3	0.121513	0.808	-1.11			Srsf6	0.305798	0.812	0.524
Stim1	0.0470665	0.754	-1.99			Srsf7	0.543906	0.838	0.315
Sucla2	0.0947047	0.796	1.4			Stac3	0.0053197	0.39	-2.68
Sun2	0.0302411	0.721	-1.31			Stim1	0.0205765	0.599	-2.51
Surf4	0.251324	0.839	0.802			Sucla2	0.715367	0.85	0.267
Synm	0.212615	0.832	-0.72			Sun2	0.025573	0.625	-1.37
Synpo2	0.0460306	0.752	-1.77			Surf4	0.803152	0.855	0.164
Synpo2l	0.101834	0.799	-1.23			Synm	0.164603	0.779	-0.818
Tada2b	0.265888	0.841	-0.916			Synpo2	0.0567758	0.704	-1.66
Taok3	0.156406	0.82	-0.883			Synpo2l	0.0893462	0.74	-1.29
Tars3	0.0939061	0.795	1.46			Tada2b	0.871232	0.859	-0.126
Tbc1d16	0.737707	0.876	0.22			Taok3	0.497041	0.834	0.392
Tcap	0.0200619	0.685	-2.48			Tars3	0.103083	0.75	1.41
Tcp1	0.168465	0.823	0.756			Tbc1d16	0.0825039	0.734	1.32
Tecr	0.752027	0.877	-0.157			Tcap	0.0106358	0.507	-2.9
Tef	0.0348705	0.732	-2.66			Tcp1	0.0518489	0.696	-1.18
Tf	0.864959	0.882	-0.197			Tecr	0.640768	0.845	-0.233
Tgfbi	0.297334	0.845	0.901			Tef	0.595229	0.842	-0.542
Tgif2lx2	0.220476	0.834	-0.999			Tf	0.490084	0.834	0.818
Tgm2	0.743433	0.877	0.261			Tgfbi	0.137774	0.768	-1.36
Tgm3	0.960148	0.885	0.0485			Tgif2lx2	0.680209	0.848	-0.315
Tinagl1	0.00964112	0.602	5.42			Tgm2	0.925142	0.861	-0.0746
Tln1	0.407108	0.856	0.912			Tgm3	0.909654	0.861	-0.11
Tln2	0.0419533	0.746	-3.25			Tln1	0.568934	0.84	0.616
Tmem201	0.0248563	0.704	-1.77			Tln2	0.316449	0.813	-1.36
Tmem38a	0.139148	0.814	-2.6			Tmem201	0.0256605	0.625	-1.76
Tmem43	0.157153	0.82	-1.43			Tmem38a	0.648224	0.846	-0.727
Tmod1	0.125957	0.81	-1.31			Tmem43	0.0173558	0.577	-2.92
Tmod4	0.0120098	0.63	-2.26			Tmod1	0.174489	0.782	-1.13
Tnc	0.114096	0.805	1.5			Tmod4	0.024162	0.618	-1.89
Tnnc2	0.00658743	0.549	-2.31			Tnc	0.0264391	0.629	-2.4
Tnni2	0.00133495	0.266	5.49			Tnnc2	0.00713409	0.442	-2.27
Tnni2.1	0.0980025	0.797	-1.38			Tnni2	0.000152107	0.00601	8.38
Tnnt1	0.425754	0.858	-0.882			Tnni2.1	0.0644714	0.715	-1.6
Tnnt3	0.0438536	0.749	-1.58			Tnnt1	0.0312257	0.647	-2.93
Tnnt3.1	0.65462	0.872	-0.604			Tnnt3	0.0663312	0.717	-1.39
Tns2	0.0960934	0.796	-0.957			Tnnt3.1	0.444624	0.829	-1.05
Tnxb	0.192556	0.828	1.64			Tns2	0.169757	0.781	-0.754
Tpi1	0.0587449	0.768	-1.16			Tnxb	0.702553	0.849	-0.446
Tpm1	0.087848	0.792	-1.29			Tpi1	0.884604	0.859	0.0747
Tpm1.1	0.0137999	0.646	-3			Tpm1	0.0996415	0.747	-1.23
Tpm1.2	0.0232721	0.699	-2.62			Tpm1.1	0.02803	0.635	-2.5
Tpm2	0.0553346	0.765	-1.45			Tpm1.2	0.0153291	0.56	-2.92
Tpm2.1	0.463995	0.861	0.99			Tpm2	0.0981011	0.746	-1.2
Tpm3	0.854009	0.881	-0.219			Tpm2.1	0.309873	0.812	-1.41
Tpm3.1	0.0884443	0.792	-1.49			Tpm3	0.323973	0.815	-1.23
Tpp2	0.0674075	0.777	3.09			Tpm3.1	0.0945758	0.744	-1.45
Traj48	0.00510252	0.51	3.45			Tpp2	0.0356033	0.661	3.76
Trdn	0.55407	0.867	-0.327			Traj48	0.0129795	0.537	2.78
Trim54	0.276762	0.843	2.08			Trim54	0.480328	0.833	1.31
Trim72	0.3279	0.849	0.717			Trim72	0.321655	0.814	-0.727
Try10	0.0259472	0.708	-1.83			Try10	0.735445	0.851	0.216
Try5	0.270253	0.842	-2.32			Try5	0.493084	0.834	-1.39
Ttn	0.451023	0.86	0.509			Ttn	0.730847	0.851	-0.228
Ttn.1	0.735794	0.876	-0.253			Ttn.1	0.537437	0.838	-0.469
Tuba1b	0.0347763	0.732	1.43			Tuba1b	0.25874	0.803	0.648
Tuba4a	0.194624	0.829	0.763			Tuba4a	0.769789	0.853	-0.159
Tuba8	0.909197	0.883	-0.0574			Tuba8	0.585508	0.841	-0.278
Tubb2a	0.0251974	0.706	1.7			Tubb2a	0.110009	0.754	1.07
Tubb2b	0.000332461	0.0642	4.58			Tubb2b	0.000463171	0.0406	4.3
Tubb4a	0.0390681	0.741	1.66			Tubb4a	0.642453	0.845	-0.304
Tubb4b	0.183347	0.826	0.747			Tubb4b	0.678616	0.848	-0.215
Tubb5	0.0704527	0.779	1.26			Tubb5	0.289131	0.809	0.663
Tubb6	0.00629094	0.543	3			Tubb6	0.0412006	0.675	1.86
Tufm	0.283648	0.844	-0.559			Tufm	0.45619	0.83	-0.378
Twf2	0.941136	0.885	-0.0693			Twf2	0.384542	0.823	-0.846
Txlnb	0.0107223	0.616	1.76			Txlnb	0.163552	0.779	0.753
Ubc	0.270042	0.842	-0.606			Ubc	0.0721603	0.724	-1.09
Ugp2	0.44179	0.859	-0.409			Ugp2	0.335402	0.816	0.52
Unc45b	0.00613706	0.539	2.66			Unc45b	0.00301967	0.287	3.1
Uqcrc1	0.00167798	0.309	-2.74			Uqcrc1	0.00606986	0.414	-2.08
Uqcrc2	0.670303	0.873	0.894			Uqcrc2	0.263382	0.804	-2.47
Uqcrfs1	0.0036773	0.455	-3.13			Uqcrfs1	0.026813	0.63	-1.95
Utrn	0.00365494	0.454	3.62			Utrn	0.00413682	0.345	3.52
Vcl	0.0579537	0.768	-1.21			Vcl	0.0571209	0.705	-1.21
Vcp	0.249422	0.839	-0.644			Vcp	0.245005	0.801	-0.651
Vdac1	0.573201	0.868	-0.352			Vdac1	0.314188	0.813	-0.65
Vdac1.1	0.180966	0.826	-0.835			Vdac1.1	0.0941494	0.743	-1.1
Vdac2	0.125376	0.81	1.9			Vdac2	0.57294	0.84	-0.632
Vdac3	0.170425	0.823	-0.884			Vdac3	0.135288	0.767	-0.981
Vim	0.0274879	0.713	-1.63			Vim	0.148234	0.773	-0.924
Vmn2r10	0.0655255	0.775	-1.03			Vmn2r10	0.591391	0.842	0.257
Vtn	0.00907666	0.594	2.35			Vtn	0.546549	0.838	0.387
Vwa8	0.521132	0.865	0.458			Vwa8	0.457544	0.831	-0.534
Wdr1	0.0682637	0.778	-2.05			Wdr1	0.172508	0.782	-1.42
Xirp1	0.34777	0.851	0.554			Xirp1	0.720065	0.85	-0.204
Xirp2	0.076123	0.784	-1.79			Xirp2	0.10018	0.748	-1.62
Ywhae	0.779377	0.878	0.163			Ywhae	0.409991	0.826	0.494
Yy2	0.00189617	0.332	-4.03			Yy2	0.00178533	0.196	-4.08
Zbtb38	0.0746954	0.783	-1.59			Zbtb38	0.982113	0.864	0.0171
