## Supplemental table S2 for "Elimination of intramuscular immunoglobin accumulation alleviates Duchenne Muscular Dystrophy"

### Sheet: Sheet1
		Percentage of cells (%)
		WT	Dmd E4*+ Ctrl IgG	Dmd E4*+Anti-CD20
	B cells (% of CD45+ cells)	0.894 ± 0.18	1.31 ± 0.29	2.23 ± 0.49
	NK cells (% CD45+ cells)	2.91 ± 0.91	1.68 ± 0.15	2.32 ± 0.29
	CD8+ T cells (% of T cells)	30.52± 1.79	15.11± 1.35	25.52 ± 6.03
	CD4+ T cells (% of T cells)	58.97±2.73	59.03 ± 0.82	53.26 ± 4.13
	CD3+ T cells (% of CD45+ cells)	4.93 ± 1.10	3.3 ± 0.47	7.55± 1.3
	Treg (% of CD4 T cells)	9.1±3.71	31.39 ± 1.65	31.58 ± 0.8
	Suppl. Table S2. Composition of immune cells in the skeletal muscles of Dmd E4* mice receiving either anti-CD20 or control IgG treatment.
